# Increased antibiotic susceptibility in *Neisseria gonorrhoeae* through adaptation to the cervical environment

**DOI:** 10.1101/2020.01.07.896696

**Authors:** Kevin C Ma, Tatum D Mortimer, Allison L Hicks, Nicole E Wheeler, Leonor Sánchez-Busó, Daniel Golparian, George Taiaroa, Daniel HF Rubin, Yi Wang, Deborah A Williamson, Magnus Unemo, Simon R Harris, Yonatan H Grad

## Abstract

*Neisseria gonorrhoeae* is an urgent public health threat due to rapidly increasing incidence and antibiotic resistance. In contrast with the trend of increasing resistance, clinical isolates that have reverted to susceptibility regularly appear, prompting questions about which pressures compete with antibiotics to shape gonococcal evolution. Here, we used genome-wide association on the largest collection of *N. gonorrhoeae* isolates to date (n=4852) to identify loss-of-function (LOF) mutations in the efflux pump *mtrCDE* operon as a mechanism of increased antibiotic susceptibility and demonstrate that these mutations are overrepresented in cervical isolates relative to urethral isolates (odds ratio (OR) = 3.74, 95% CI [1.98-6.70]). In support of a model in which pump expression incurs a fitness cost in this niche, cervical isolates were also enriched relative to urethral isolates in LOF mutations in the *mtrCDE* activator *mtrA* (OR = 8.60, 95% CI [4.96-14.57]) and in *farA,* a subunit of the FarAB efflux pump (OR = 6.25, 95% CI [3.90-9.83]). In total, approximately 2 in 5 cervical isolates (42.6%) contained a LOF mutation in either the efflux pump components *mtrC* or *farA* or the activator *mtrA.* Our findings extend beyond *N. gonorrhoeae* to other *Neisseria*: *mtrC* LOF mutations are rare (<1%) in the primarily nasopharyngeal-colonizing *N. meningitidis* in a collection of 14,798 genomes but enriched in a heterosexual urethritis-associated lineage (8.6%, p = 9.90×10^−5^), indicating that efflux pump downregulation contributes broadly to the adaptation of pathogenic *Neisseria* to the female urogenital tract. Overall, our findings highlight the impact of integrating microbial population genomics with host metadata and demonstrate how host environmental pressures can lead to increased antibiotic susceptibility.
