## Supplementary Table 2 for "Increased antibiotic susceptibility in *Neisseria gonorrhoeae* through adaptation to the cervical environment"

### Sheet: Azithromycin
term	std.error	estimate	p.value
(Intercept)	0.0654239	-2.62855	4.49698e-301
CountryAngola	1.30999	-0.658246	0.615355
CountryArgentina	1.30971	0.345479	0.79196
CountryArmenia	1.31065	0.691503	0.597801
CountryAustralia	0.1303	-0.769705	3.7419e-09
CountryAustria	0.586231	0.0462902	0.937066
CountryBelarus	0.264199	0.0753899	0.775387
CountryBelgium	0.180695	-0.047635	0.792084
CountryBhutan	0.619148	-1.38668	0.0251629
CountryBrazil	0.926265	-1.39565	0.131946
CountryBulgaria	1.30861	-0.712331	0.586235
CountryCabo Verde	0.926028	-4.04207	1.30059e-05
CountryCanada	0.0837594	0.291922	0.000496481
CountryCaribbean	1.30991	-4.43037	0.000725369
CountryChile	0.926731	0.474775	0.608459
CountryChina	0.465075	-0.802751	0.0844047
CountryCuba	0.656713	-2.10192	0.00138081
CountryCyprus	1.01644	0.459789	0.651039
CountryDenmark	0.171432	-0.447394	0.00909145
CountryEcuador	1.30972	-1.14404	0.382439
CountryEstonia	0.321421	0.132545	0.680086
CountryFinland	1.30861	0.287669	0.826016
CountryFrance	0.170806	-0.784163	4.53473e-06
CountryGermany	0.496283	-1.47801	0.00291557
CountryGreece	0.184593	0.142598	0.43986
CountryGuinea	1.30996	-2.88246	0.0278291
CountryGuinea-Bissau	0.272611	-1.18477	1.4175e-05
CountryHungary	0.65541	-0.605897	0.3553
CountryIceland	0.58601	-0.366084	0.532196
CountryIndia	0.287566	-0.869135	0.00252235
CountryIndonesia	0.586875	-1.862	0.00152044
CountryIreland	0.214237	1.00329	2.91087e-06
CountryItaly	0.250481	-3.72174	9.11198e-49
CountryIvory Coast	0.927109	-1.25484	0.175966
CountryJamaica	0.926848	-1.69555	0.0674121
CountryJapan	0.0875825	-0.297146	0.000698029
CountryLatvia	0.415426	0.571196	0.169212
CountryMalaysia	0.926036	-2.83313	0.00223098
CountryMalta	0.296576	-1.78743	1.80787e-09
CountryMorocco	0.75631	-1.63777	0.0304047
CountryNetherlands	0.167195	-0.81458	1.1432e-06
CountryNew Zealand	0.0749148	-0.693969	3.0169e-20
CountryNorway	0.275077	-0.029094	0.915772
CountryPakistan	0.351697	-0.327061	0.352448
CountryPhilipines	1.30861	-0.712331	0.586235
CountryPhilippines	0.364937	-1.38643	0.000147177
CountryPoland	0.230064	-0.862729	0.000179138
CountryPortugal	0.137756	-0.561799	4.61842e-05
CountryRomania	1.30996	-1.40602	0.283181
CountryRussia	0.415261	0.288866	0.4867
CountrySaudi Arabia	1.30861	-2.67812	0.0407635
CountryScotland	0.927613	-0.470218	0.612242
CountrySlovakia	0.495774	0.259931	0.600102
CountrySlovenia	0.269166	-0.482987	0.0728205
CountrySouth Africa	0.75645	-1.39982	0.0643074
CountrySpain	0.122345	-0.156159	0.20189
CountrySweden	0.180397	-0.590939	0.00106191
CountryTanzania	0.927293	-1.64404	0.0763065
CountryThailand	0.269563	-1.70989	2.47671e-10
CountryThe Gambia	0.588056	-1.58276	0.00713985
CountryTurkey	0.65593	-1.10527	0.0920496
CountryUganda	1.31152	-1.94715	0.137709
CountryUK	0.0755174	-0.488692	1.07786e-10
CountryUnmapped	1.30948	1.35274	0.301644
CountryVietnam	0.535695	-0.0572308	0.914925
MtrR_39T	0.0686797	0.0687936	0.316564
MtrR_39Unmapped	0.30579	-0.101644	0.739606
MtrR_45D	0.0671536	0.275818	4.07615e-05
MtrR_45Unmapped	0.381334	0.586087	0.12438
RplD_70A	0.490723	1.76699	0.000320733
RplD_70D	0.098454	1.1192	1.55378e-29
RplD_70R	0.927546	3.23324	0.000495451
RplD_70S	0.928204	1.38181	0.13664
RplD_70Unmapped	0.840857	1.24072	0.140137
mtr_promoter-	0.0622752	1.34088	7.30715e-98
mtr_promoterG	1.30969	1.62855	0.213762
mtr_promoterUnmapped	0.196182	1.06716	5.62723e-08
mtrRtruncated	0.0862591	-0.271756	0.001641
mtrRUnmapped	1.37893	-3.03143	0.0279722
Mosaic_Mtr_BAPS-2147483648	0.483125	0.038301	0.936815
Mosaic_Mtr_BAPS1	0.0885891	1.21428	6.5935e-42
Mosaic_Mtr_BAPS2	0.346374	1.84655	1.02513e-07
Mosaic_Mtr_BAPS3	0.407815	2.19998	7.22879e-08
Mosaic_Mtr_BAPS4	0.336526	2.6132	1.00637e-14
Mosaic_Mtr_BAPS5	0.440359	0.838225	0.0570398
Mosaic_Mtr_BAPS6	0.428828	1.79047	3.03388e-05
Mosaic_Mtr_BAPS7	0.686398	-2.06508	0.0026396
Mosaic_Mtr_BAPS8	0.316183	0.942816	0.00288059
Mosaic_Mtr_BAPS9	0.0635987	-0.193189	0.00239845
Mosaic_Mtr_BAPS10	0.0794213	-0.458878	8.0905e-09
Mosaic_Mtr_BAPS12	0.300665	1.55508	2.41689e-07
rRNA23S_2059	0.0531635	2.50452	0
rRNA23S_2611	0.021982	1.16863	0

### Sheet: Azithromycin + MtrC LOF
term	std.error	estimate	p.value
(Intercept)	0.0607791	-2.59723	0
CountryAngola	1.21676	-0.7192	0.554499
CountryArgentina	1.2165	0.342281	0.778443
CountryArmenia	1.21737	0.673112	0.580343
CountryAustralia	0.121055	-0.699733	7.97164e-09
CountryAustria	0.544516	-0.03016	0.955831
CountryBelarus	0.245402	0.121616	0.620217
CountryBelgium	0.16785	-0.108304	0.518804
CountryBhutan	0.575085	-1.43434	0.0126628
CountryBrazil	0.861563	-0.180211	0.834327
CountryBulgaria	1.21548	-0.788781	0.516407
CountryCabo Verde	0.865436	-1.50291	0.0825299
CountryCanada	0.0778284	0.349472	7.29421e-06
CountryCaribbean	1.2167	-4.58999	0.000163748
CountryChile	0.86079	0.337726	0.694823
CountryChina	0.431997	-0.920273	0.0332041
CountryCuba	0.609977	-2.15223	0.000422364
CountryCyprus	0.944106	0.399265	0.672387
CountryDenmark	0.159268	-0.356359	0.0253046
CountryEcuador	1.21651	-1.19615	0.325533
CountryEstonia	0.298555	0.197589	0.508123
CountryFinland	1.21548	0.211219	0.862051
CountryFrance	0.158661	-0.835119	1.48014e-07
CountryGermany	0.46097	-1.54788	0.000792101
CountryGreece	0.171456	0.149936	0.381901
CountryGuinea	1.21673	-2.92263	0.0163454
CountryGuinea-Bissau	0.253216	-1.23737	1.06226e-06
CountryHungary	0.608776	-0.709414	0.243956
CountryIceland	0.544308	-0.424785	0.43519
CountryIndia	0.267107	-0.817593	0.00221988
CountryIndonesia	0.54511	-1.91339	0.000452431
CountryIreland	0.198999	1.05456	1.21914e-07
CountryItaly	0.232666	-3.78406	8.3081e-58
CountryIvory Coast	0.861128	-1.3054	0.129611
CountryJamaica	0.860886	-1.75208	0.0418904
CountryJapan	0.0813506	-0.309631	0.000143073
CountryLatvia	0.385867	0.505153	0.190556
CountryMalaysia	0.861281	-1.65243	0.0551032
CountryMalta	0.275483	-1.71016	5.8653e-10
CountryMorocco	0.702493	-1.73678	0.0134619
CountryNetherlands	0.155295	-0.817842	1.45776e-07
CountryNew Zealand	0.0697037	-0.585253	6.13667e-17
CountryNorway	0.255522	-0.117923	0.644465
CountryPakistan	0.326691	-0.43244	0.185671
CountryPhilipines	1.21548	-0.788781	0.516407
CountryPhilippines	0.338977	-1.46571	1.56673e-05
CountryPoland	0.213714	-0.778915	0.000270825
CountryPortugal	0.127996	-0.472926	0.000222679
CountryRomania	1.21673	-1.44619	0.234666
CountryRussia	0.38572	0.201133	0.602081
CountrySaudi Arabia	1.21548	-2.75457	0.0234853
CountryScotland	0.861599	-0.545689	0.526542
CountrySlovakia	0.460507	0.152539	0.740478
CountrySlovenia	0.25005	-0.364359	0.145147
CountrySouth Africa	0.702615	-1.45175	0.0388674
CountrySpain	0.113639	-0.167064	0.141597
CountrySweden	0.167738	-0.3852	0.0216972
CountryTanzania	0.861299	-1.69615	0.0489824
CountryThailand	0.250535	-1.4749	4.22457e-09
CountryThe Gambia	0.546205	-1.6164	0.00309944
CountryTurkey	0.609249	-1.15141	0.0588387
CountryUganda	1.21818	-1.97439	0.105139
CountryUK	0.070151	-0.51733	1.95958e-13
CountryUnmapped	1.21629	1.23825	0.308706
CountryVietnam	0.497602	-0.208237	0.675615
MtrR_39T	0.0637926	0.077642	0.223631
MtrR_39Unmapped	0.284431	0.300075	0.291481
MtrR_45D	0.062453	0.358982	9.63765e-09
MtrR_45Unmapped	0.354399	0.266322	0.452408
RplD_70A	0.455801	1.71827	0.000165532
RplD_70D	0.0914581	1.15708	4.61248e-36
RplD_70R	0.861548	3.0929	0.000334368
RplD_70S	0.862158	1.24771	0.147913
RplD_70Unmapped	0.781013	1.20887	0.121736
mtr_promoter-	0.0578681	1.38601	2.74696e-119
mtr_promoterG	1.21648	1.59723	0.189251
mtr_promoterUnmapped	0.18224	0.994201	5.1522e-08
mtrRtruncated	0.0806335	-0.0308219	0.702297
mtrRUnmapped	1.28079	-3.07908	0.0162553
Mosaic_Mtr_BAPS-2147483648	0.448794	0.222862	0.61951
Mosaic_Mtr_BAPS1	0.082296	1.17731	2.05943e-45
Mosaic_Mtr_BAPS2	0.321777	2.00281	5.28946e-10
Mosaic_Mtr_BAPS3	0.378791	2.18668	8.33207e-09
Mosaic_Mtr_BAPS4	0.312617	2.47636	2.95101e-15
Mosaic_Mtr_BAPS5	0.409032	0.747027	0.0678685
Mosaic_Mtr_BAPS6	0.398308	1.7805	8.01251e-06
Mosaic_Mtr_BAPS7	0.641495	-0.180731	0.778161
Mosaic_Mtr_BAPS8	0.293703	1.04079	0.00039869
Mosaic_Mtr_BAPS9	0.0590775	-0.172404	0.00353769
Mosaic_Mtr_BAPS10	0.0737704	-0.471807	1.76514e-10
Mosaic_Mtr_BAPS12	0.279266	1.55826	2.55183e-08
rRNA23S_2059	0.0493803	2.51025	0
rRNA23S_2611	0.0204411	1.14261	0
MtrCLOF	0.0979629	-2.59747	7.20149e-144

### Sheet: Ceftriaxone
term	std.error	estimate	p.value
(Intercept)	0.0830398	-7.17294	0
CountryAngola	0.973029	-1.31173	0.177699
CountryArgentina	0.971262	-0.824043	0.396248
CountryArmenia	0.975079	-0.446043	0.647375
CountryAustralia	0.0974566	0.294171	0.00255506
CountryAustria	0.140552	-0.0580592	0.679568
CountryBelarus	0.203304	0.162624	0.423807
CountryBelgium	0.134308	-0.506603	0.000164118
CountryBhutan	0.442361	-1.0769	0.0149547
CountryBrazil	0.688146	-0.811779	0.238199
CountryBulgaria	0.986711	-0.200557	0.838943
CountryCabo Verde	0.69182	-1.62053	0.0192037
CountryCanada	0.0613317	0.0654002	0.286331
CountryCaribbean	0.974038	-2.33444	0.0165868
CountryChile	0.974317	0.277075	0.776134
CountryChina	0.348105	-0.783536	0.0244436
CountryCuba	0.491962	-1.52712	0.00192048
CountryCyprus	0.345273	-0.093758	0.785983
CountryDenmark	0.128484	-0.992284	1.39808e-14
CountryEcuador	0.973511	0.211756	0.827815
CountryEstonia	0.240751	-0.651887	0.00680104
CountryFinland	0.971188	-1.41387	0.145516
CountryFrance	0.127742	-0.844634	4.24522e-11
CountryGermany	0.136462	-0.238089	0.0811024
CountryGreece	0.138306	0.0226621	0.869853
CountryGuinea	0.972314	-2.06342	0.0338788
CountryGuinea-Bissau	0.204644	-1.80838	1.4017e-18
CountryHungary	0.14208	-0.0903016	0.525092
CountryIceland	0.439601	-0.563108	0.200279
CountryIndia	0.216126	-0.122687	0.570294
CountryIndonesia	0.437423	-1.46419	0.000822907
CountryIreland	0.159074	-0.985931	6.247e-10
CountryItaly	0.187858	-1.07365	1.16838e-08
CountryIvory Coast	0.691246	-1.04239	0.131629
CountryJamaica	0.688512	-1.16037	0.0919953
CountryJapan	0.0801606	-0.538742	2.03914e-11
CountryLatvia	0.161704	-0.13999	0.386693
CountryMalaysia	0.689187	-2.07443	0.00262759
CountryMalta	0.219551	0.643151	0.00341373
CountryMorocco	0.563355	-1.6569	0.00328732
CountryNetherlands	0.124423	-0.432152	0.000519186
CountryNew Zealand	0.05982	-0.542341	1.81906e-19
CountryNorway	0.123683	-0.350042	0.00467388
CountryPakistan	0.276133	0.308759	0.263561
CountryPhilippines	0.272552	-1.32609	1.18195e-06
CountryPoland	0.172674	-0.725269	2.7194e-05
CountryPortugal	0.0993206	-1.21985	4.09162e-34
CountryRomania	0.981258	-1.48678	0.129801
CountryRussia	0.309768	-0.0632797	0.838143
CountrySaudi Arabia	0.978922	-0.791815	0.418637
CountryScotland	0.688759	0.0101199	0.988278
CountrySlovakia	0.161032	0.108979	0.498599
CountrySlovenia	0.114818	-0.413637	0.000318591
CountrySouth Africa	0.564912	-1.10216	0.0511178
CountrySpain	0.091869	0.229325	0.0125891
CountrySweden	0.139861	-0.709199	4.12607e-07
CountryTanzania	0.689883	-0.937346	0.174311
CountryThailand	0.202964	-1.19298	4.46623e-09
CountryThe Gambia	0.438019	-1.18603	0.006801
CountryTurkey	0.493154	-1.78021	0.000309799
CountryUganda	0.974035	-0.721589	0.458839
CountryUK	0.0931099	-0.951294	3.10612e-24
CountryUnmapped	0.987141	-0.0800088	0.935405
CountryVietnam	0.402226	0.522812	0.193739
MtrR_39T	0.0538674	-0.0666542	0.216014
MtrR_39Unmapped	0.225587	-0.0420836	0.852021
MtrR_45D	0.0545193	0.285602	1.69434e-07
MtrR_45Unmapped	0.2599	0.507566	0.0508915
mtr_promoter-	0.0640132	0.101156	0.114124
mtr_promoterG	0.982065	2.0613	0.0358786
mtr_promoterUnmapped	0.103859	-0.117477	0.258067
mtrRtruncated	0.0767796	0.218139	0.00451643
mtrRUnmapped	1.01323	-1.79932	0.0758304
Mosaic_PenA_BAPS-2147483648	0.21203	1.7237	5.55606e-16
Mosaic_PenA_BAPS1	0.142429	1.83431	2.78732e-37
Mosaic_PenA_BAPS2	0.218556	0.222853	0.307945
Mosaic_PenA_BAPS3	0.22939	-0.492501	0.0318479
Mosaic_PenA_BAPS4	0.511222	-1.50594	0.00323852
Mosaic_PenA_BAPS5	0.222316	-0.190999	0.390315
Mosaic_PenA_BAPS6	0.37585	-0.101365	0.787408
Mosaic_PenA_BAPS7	0.0962304	-0.419635	1.32602e-05
Mosaic_PenA_BAPS8	0.117217	-1.3468	3.99152e-30
Mosaic_PenA_BAPS9	0.564437	-2.46714	1.2655e-05
Mosaic_PenA_BAPS10	0.104125	0.158247	0.128637
Mosaic_PenA_BAPS11	0.0868386	-0.414454	1.87685e-06
Mosaic_PenA_BAPS12	0.152942	-0.415053	0.00667786
Mosaic_PenA_BAPS13	0.0679528	0.0978568	0.149919
Mosaic_PenA_BAPS14	0.112032	-0.525513	2.80495e-06
Mosaic_PenA_BAPS15	0.126219	-0.443204	0.000450268
Mosaic_PenA_BAPS16	0.186031	-0.0803705	0.665743
PBP1_421P	0.0578616	0.154842	0.0074769
PBP1_421Unmapped	0.237191	-0.0549609	0.81677
PBP2_501T	0.0824976	0.863089	2.55831e-25
PBP2_501Unmapped	0.148436	0.465427	0.00172669
PBP2_501V	0.123091	1.54597	1.43163e-35
PBP2_542S	0.130492	1.35525	5.59659e-25
PBP2_542Unmapped	0.168278	-0.97612	7.07103e-09
PBP2_551L	0.0787008	0.580056	2.02235e-13
PBP2_551S	0.101771	0.926726	1.27067e-19
PBP2_551Unmapped	0.14116	0.69446	8.98637e-07
PorB_120D	0.139984	0.317852	0.0232176
PorB_120K	0.160257	0.887132	3.28104e-08
PorB_120N	0.171685	0.410636	0.0168078
PorB_120R	0.512277	0.293412	0.566836
PorB_120Unmapped	0.17815	0.339936	0.0564383
PorB_121D	0.155424	0.0241556	0.876499
PorB_121G	0.174113	-0.100556	0.563608
PorB_121N	0.16495	-0.0166165	0.919764
PorB_121Unmapped	0.182687	-0.119165	0.514246
PorB_121V	0.48779	0.350001	0.473089

### Sheet: Ceftriaxone + MtrC LOF
term	std.error	estimate	p.value
(Intercept)	0.080932	-7.15734	0
CountryAngola	0.948259	-1.35047	0.154472
CountryArgentina	0.946534	-0.828761	0.381309
CountryArmenia	0.950257	-0.489332	0.606616
CountryAustralia	0.0949957	0.324231	0.000648077
CountryAustria	0.137	-0.0990689	0.469637
CountryBelarus	0.198131	0.179942	0.363823
CountryBelgium	0.130906	-0.539111	3.88704e-05
CountryBhutan	0.431102	-1.10703	0.0102642
CountryBrazil	0.671688	-0.23501	0.726446
CountryBulgaria	0.961589	-0.182667	0.849347
CountryCabo Verde	0.678437	-0.465208	0.492935
CountryCanada	0.0597714	0.0711609	0.233895
CountryCaribbean	0.949248	-2.39791	0.0115681
CountryChile	0.949524	0.198667	0.83428
CountryChina	0.339251	-0.822097	0.0154218
CountryCuba	0.479439	-1.50138	0.00175033
CountryCyprus	0.33649	-0.12798	0.703712
CountryDenmark	0.125239	-0.953127	3.32232e-14
CountryEcuador	0.948727	0.183567	0.846586
CountryEstonia	0.234639	-0.608682	0.00951474
CountryFinland	0.946465	-1.45508	0.12427
CountryFrance	0.124497	-0.86547	4.14089e-12
CountryGermany	0.133008	-0.273452	0.0398505
CountryGreece	0.134786	0.0331568	0.805697
CountryGuinea	0.947559	-2.05083	0.0304932
CountryGuinea-Bissau	0.199434	-1.80852	1.78593e-19
CountryHungary	0.138464	-0.0807452	0.559824
CountryIceland	0.428409	-0.573062	0.18108
CountryIndia	0.210636	-0.0877399	0.67703
CountryIndonesia	0.426286	-1.46901	0.000574177
CountryIreland	0.155033	-0.960201	6.4231e-10
CountryItaly	0.183077	-1.08524	3.30616e-09
CountryIvory Coast	0.673648	-1.06321	0.114573
CountryJamaica	0.670983	-1.17121	0.0809656
CountryJapan	0.0781335	-0.561183	8.01052e-13
CountryLatvia	0.157587	-0.137794	0.381949
CountryMalaysia	0.672632	-1.51669	0.0241917
CountryMalta	0.213987	0.694569	0.00117985
CountryMorocco	0.549016	-1.68854	0.00211393
CountryNetherlands	0.121258	-0.420905	0.000523206
CountryNew Zealand	0.0583524	-0.503506	8.55235e-18
CountryNorway	0.120556	-0.314838	0.0090443
CountryPakistan	0.269108	0.280527	0.297269
CountryPhilippines	0.265615	-1.34133	4.59944e-07
CountryPoland	0.168293	-0.690149	4.19053e-05
CountryPortugal	0.0968453	-1.17069	4.0766e-33
CountryRomania	0.956276	-1.46231	0.126294
CountryRussia	0.301884	-0.0855062	0.777005
CountrySaudi Arabia	0.954	-0.820772	0.389644
CountryScotland	0.671223	0.0142313	0.983085
CountrySlovakia	0.156934	0.0981984	0.531524
CountrySlovenia	0.111927	-0.372291	0.000887637
CountrySouth Africa	0.550529	-1.0935	0.047065
CountrySpain	0.0895313	0.236794	0.00820274
CountrySweden	0.136497	-0.597158	1.24327e-05
CountryTanzania	0.672318	-0.944167	0.160287
CountryThailand	0.197973	-1.06509	7.83767e-08
CountryThe Gambia	0.426867	-1.18073	0.00569795
CountryTurkey	0.480598	-1.77858	0.000217579
CountryUganda	0.949237	-0.744181	0.433095
CountryUK	0.0907478	-0.970237	2.34754e-26
CountryUnmapped	0.962013	-0.0310524	0.974251
CountryVietnam	0.391992	0.487862	0.213356
MtrR_39T	0.0524972	-0.0722517	0.1688
MtrR_39Unmapped	0.220205	0.150563	0.494174
MtrR_45D	0.0531347	0.294943	3.01034e-08
MtrR_45Unmapped	0.253469	0.359183	0.156534
mtr_promoter-	0.0624502	0.145272	0.0200532
mtr_promoterG	0.957062	2.0355	0.0334906
mtr_promoterUnmapped	0.10125	-0.0765199	0.449839
mtrRtruncated	0.0750569	0.308222	4.09002e-05
mtrRUnmapped	0.987438	-1.86538	0.0589421
Mosaic_PenA_BAPS-2147483648	0.206632	1.732	6.92555e-17
Mosaic_PenA_BAPS1	0.138819	1.86623	2.09653e-40
Mosaic_PenA_BAPS2	0.212992	0.233733	0.272536
Mosaic_PenA_BAPS3	0.223561	-0.457709	0.0406827
Mosaic_PenA_BAPS4	0.498215	-1.55171	0.00185416
Mosaic_PenA_BAPS5	0.216656	-0.187131	0.387786
Mosaic_PenA_BAPS6	0.366361	0.0159753	0.965221
Mosaic_PenA_BAPS7	0.0937839	-0.407054	1.45467e-05
Mosaic_PenA_BAPS8	0.114247	-1.31912	2.115e-30
Mosaic_PenA_BAPS9	0.550069	-2.49462	5.91135e-06
Mosaic_PenA_BAPS10	0.101514	0.201901	0.0467742
Mosaic_PenA_BAPS11	0.0846485	-0.385727	5.33482e-06
Mosaic_PenA_BAPS12	0.149049	-0.422676	0.00459182
Mosaic_PenA_BAPS13	0.0662236	0.0925631	0.162263
Mosaic_PenA_BAPS14	0.109181	-0.534963	9.94083e-07
Mosaic_PenA_BAPS15	0.123007	-0.434048	0.000421973
Mosaic_PenA_BAPS16	0.182536	0.244171	0.181076
PBP1_421P	0.0563896	0.149244	0.00815832
PBP1_421Unmapped	0.231176	-0.105887	0.646949
PBP2_501T	0.0804379	0.824008	2.36278e-24
PBP2_501Unmapped	0.144688	0.51195	0.000406892
PBP2_501V	0.11999	1.50283	2.19282e-35
PBP2_542S	0.12717	1.36103	2.09306e-26
PBP2_542Unmapped	0.164036	-1.03297	3.32706e-10
PBP2_551L	0.0766987	0.587791	2.21085e-14
PBP2_551S	0.0991934	0.951602	1.38624e-21
PBP2_551Unmapped	0.137566	0.696537	4.28972e-07
PorB_120D	0.136421	0.325907	0.016937
PorB_120K	0.156226	0.827295	1.24495e-07
PorB_120N	0.167359	0.351416	0.0358053
PorB_120R	0.499259	0.216397	0.664719
PorB_120Unmapped	0.173668	0.274276	0.114336
PorB_121D	0.151478	0.0530393	0.726247
PorB_121G	0.169709	-0.0522111	0.758363
PorB_121N	0.160757	0.00664512	0.96703
PorB_121Unmapped	0.178041	-0.0987613	0.57912
PorB_121V	0.475385	0.292792	0.537989
MtrCLOF	0.0767101	-1.17149	2.42325e-51

### Sheet: Ciprofloxacin
term	std.error	estimate	p.value
(Intercept)	0.065493	-7.7411	0
CountryAngola	1.39234	-0.77125	0.579663
CountryArgentina	1.39234	0.643788	0.643835
CountryArmenia	1.39268	0.360282	0.795882
CountryAustralia	0.140173	1.08777	1.06693e-14
CountryBelarus	0.361534	-0.062209	0.863392
CountryBelgium	0.192055	-0.103218	0.590993
CountryBhutan	0.636468	-2.91566	4.7671e-06
CountryBrazil	0.988037	-1.89184	0.0555952
CountryBulgaria	1.39275	-0.71031	0.610075
CountryCabo Verde	0.986536	-1.37542	0.163337
CountryCanada	0.134323	-0.0306178	0.819703
CountryCaribbean	1.39527	-1.64669	0.237993
CountryChile	1.39558	-0.0424988	0.975708
CountryChina	0.501955	0.417978	0.405062
CountryCuba	0.701835	-0.960185	0.171355
CountryDenmark	0.182984	-0.282925	0.122142
CountryEcuador	1.39268	0.360282	0.795882
CountryEstonia	0.378062	-0.0574502	0.879226
CountryFinland	1.39231	1.17928	0.397048
CountryFrance	0.18504	0.385347	0.037359
CountryGermany	0.527677	-2.16721	4.08629e-05
CountryGreece	0.199339	0.895411	7.25634e-06
CountryGuinea	1.39387	-1.3763	0.323507
CountryGuinea-Bissau	0.291172	-0.956443	0.00102924
CountryHungary	0.984867	-6.74074	8.8443e-12
CountryIceland	0.627262	-0.339324	0.588564
CountryIndia	0.336159	-0.907269	0.00698533
CountryIndonesia	0.628112	-0.979346	0.11903
CountryIreland	0.22845	-0.325581	0.154184
CountryItaly	0.26848	0.317848	0.236531
CountryIvory Coast	1.04118	0.285633	0.783841
CountryJamaica	0.985424	-0.889513	0.366755
CountryJapan	0.111543	0.663639	2.91534e-09
CountryMalaysia	1.00074	-0.739159	0.460186
CountryMalta	0.316807	-1.37233	1.51513e-05
CountryMorocco	0.805399	-0.623513	0.438878
CountryNetherlands	0.178371	-0.147748	0.407539
CountryNew Zealand	0.0809946	-0.595014	2.45197e-13
CountryNorway	0.42442	0.747746	0.0781773
CountryPakistan	0.408295	0.0373602	0.927097
CountryPhilippines	0.43454	-0.432077	0.32012
CountryPoland	0.246496	-0.343231	0.163866
CountryPortugal	0.142995	0.0770103	0.590226
CountryRomania	1.3939	-0.494313	0.722888
CountryRussia	0.442109	0.818999	0.0640296
CountrySaudi Arabia	1.39335	-0.729537	0.600596
CountryScotland	0.985993	-0.107077	0.913527
CountrySlovakia	0.638626	-0.517941	0.417399
CountrySlovenia	0.281208	0.484007	0.0852968
CountrySouth Africa	0.806304	-0.958874	0.234422
CountrySpain	0.131519	0.482261	0.000248703
CountrySweden	0.200876	0.259976	0.195668
CountryTanzania	0.986204	-0.823747	0.403615
CountryThailand	0.303159	-0.981307	0.00121796
CountryThe Gambia	0.625921	-1.00385	0.108836
CountryTurkey	0.70554	-1.14614	0.104351
CountryUganda	1.39234	-1.35621	0.33009
CountryUK	0.0815354	1.38321	2.08373e-62
CountryVietnam	0.579501	1.52584	0.0084951
MtrR_39T	0.069686	0.131532	0.0591659
MtrR_39Unmapped	0.371932	-1.96174	1.40126e-07
MtrR_45D	0.077946	0.0552522	0.478457
MtrR_45Unmapped	0.55834	1.61401	0.00386393
mtr_promoter-	0.0880238	0.366756	3.1571e-05
mtr_promoterG	1.40864	0.380571	0.787044
mtr_promoterUnmapped	0.164381	0.54378	0.000947679
mtrRtruncated	0.0970108	-0.085058	0.380654
mtrRUnmapped	1.51325	-1.1381	0.452038
GyrA_91F	0.243575	4.66753	2.09018e-78
GyrA_91T	0.888214	0.286201	0.747303
GyrA_91Unmapped	0.470623	-0.683634	0.146408
GyrA_91Y	0.591911	3.94017	3.17693e-11
GyrA_95A	0.267751	2.85404	3.50586e-26
GyrA_95G	0.253023	3.16131	3.56596e-35
GyrA_95N	0.277811	4.06829	2.36015e-47
GyrA_95Unmapped	0.454054	2.55117	2.05426e-08
ParC_86A	0.190246	0.760774	6.47778e-05
ParC_86Unmapped	0.785891	0.832133	0.289736
ParC_87I	0.36694	0.860884	0.0190183
ParC_87N	0.204176	0.704155	0.000568912
ParC_87R	0.144753	2.11772	2.87789e-47
ParC_87Unmapped	0.397612	2.45117	7.75263e-10
ParC_91G	0.159105	1.82673	4.77195e-30
ParC_91K	0.310711	1.35792	1.27154e-05
ParC_91Q	0.394724	1.53274	0.000104794
ParC_91Unmapped	0.560979	2.2866	4.66802e-05
PorB_120D	0.216662	0.394749	0.0685359
PorB_120K	0.257221	1.80822	2.41696e-12
PorB_120N	0.28442	0.590679	0.0378846
PorB_120Q	1.03327	0.905988	0.380639
PorB_120R	0.744344	1.64511	0.0271512
PorB_120Unmapped	0.288594	0.259208	0.369147
PorB_121D	0.250502	-0.670122	0.00750045
PorB_121G	0.285335	-0.239118	0.402066
PorB_121N	0.258083	-0.559714	0.0301614
PorB_121Unmapped	0.294769	-0.476111	0.106346
PorB_121V	0.698166	0.277375	0.691174

### Sheet: Ciprofloxacin + MtrC LOF
term	std.error	estimate	p.value
(Intercept)	0.0647762	-7.72166	0
CountryAngola	1.37645	-0.776045	0.57292
CountryArgentina	1.37645	0.638992	0.642507
CountryArmenia	1.37678	0.340843	0.804483
CountryAustralia	0.138608	1.11821	9.38486e-16
CountryBelarus	0.357448	-0.0102696	0.977081
CountryBelgium	0.18987	-0.118514	0.532541
CountryBhutan	0.629208	-2.94028	3.06534e-06
CountryBrazil	0.977926	-1.42694	0.144601
CountryBulgaria	1.37686	-0.756007	0.58298
CountryCabo Verde	0.981877	-0.269001	0.784124
CountryCanada	0.132908	0.0238737	0.857455
CountryCaribbean	1.37936	-1.71648	0.213423
CountryChile	1.37969	-0.147997	0.914582
CountryChina	0.496235	0.388583	0.433635
CountryCuba	0.693833	-0.925528	0.182301
CountryDenmark	0.180967	-0.233545	0.196938
CountryEcuador	1.37678	0.340843	0.804483
CountryEstonia	0.373778	-0.0103894	0.977826
CountryFinland	1.37643	1.14255	0.406541
CountryFrance	0.182931	0.375531	0.0401509
CountryGermany	0.521672	-2.20936	2.33489e-05
CountryGreece	0.197066	0.904361	4.58618e-06
CountryGuinea	1.37796	-1.36794	0.320901
CountryGuinea-Bissau	0.287852	-0.943224	0.0010589
CountryHungary	0.973639	-6.79025	3.58133e-12
CountryIceland	0.620103	-0.347185	0.57559
CountryIndia	0.332324	-0.896263	0.00702678
CountryIndonesia	0.620947	-0.958373	0.122811
CountryIreland	0.225866	-0.293452	0.193941
CountryItaly	0.265416	0.316036	0.233834
CountryIvory Coast	1.0293	0.261542	0.799434
CountryJamaica	0.974177	-0.880074	0.366366
CountryJapan	0.11027	0.666123	1.67153e-09
CountryMalaysia	0.990242	-0.323192	0.744156
CountryMalta	0.313251	-1.31247	2.85138e-05
CountryMorocco	0.796209	-0.64606	0.417173
CountryNetherlands	0.176346	-0.129055	0.464313
CountryNew Zealand	0.0803408	-0.530871	4.41143e-11
CountryNorway	0.419594	0.709586	0.09089
CountryPakistan	0.403648	0.00532447	0.989476
CountryPhilippines	0.42958	-0.437847	0.308148
CountryPoland	0.243701	-0.314161	0.197428
CountryPortugal	0.141462	0.128543	0.363576
CountryRomania	1.37799	-0.482165	0.726428
CountryRussia	0.437072	0.792465	0.069887
CountrySaudi Arabia	1.37744	-0.739531	0.591376
CountryScotland	0.97474	-0.0910588	0.925576
CountrySlovakia	0.63154	-0.36177	0.566786
CountrySlovenia	0.278028	0.523582	0.0597456
CountrySouth Africa	0.797102	-0.941541	0.237591
CountrySpain	0.130018	0.485338	0.000191926
CountrySweden	0.198944	0.37653	0.0584775
CountryTanzania	0.974947	-0.82163	0.399422
CountryThailand	0.299946	-0.862867	0.00403911
CountryThe Gambia	0.618777	-0.994494	0.10809
CountryTurkey	0.697487	-1.14618	0.100399
CountryUganda	1.37645	-1.36101	0.32283
CountryUK	0.0806048	1.38244	1.06616e-63
CountryVietnam	0.572901	1.48634	0.00950971
MtrR_39T	0.068907	0.116888	0.0899024
MtrR_39Unmapped	0.368034	-1.80601	9.60492e-07
MtrR_45D	0.077182	0.0981102	0.203747
MtrR_45Unmapped	0.552146	1.47711	0.00749824
mtr_promoter-	0.0870225	0.374254	1.7432e-05
mtr_promoterG	1.39257	0.357145	0.797605
mtr_promoterUnmapped	0.162631	0.606176	0.000196182
mtrRtruncated	0.0962942	-0.000713431	0.994089
mtrRUnmapped	1.49598	-1.18646	0.427766
GyrA_91F	0.240809	4.69289	6.5241e-81
GyrA_91T	0.878092	0.234344	0.789576
GyrA_91Unmapped	0.465797	-0.903145	0.0525802
GyrA_91Y	0.585169	3.97972	1.19188e-11
GyrA_95A	0.264696	2.84673	1.28763e-26
GyrA_95G	0.25024	3.23172	2.03515e-37
GyrA_95N	0.274649	4.09057	7.03135e-49
GyrA_95Unmapped	0.449224	2.72435	1.44437e-09
ParC_86A	0.188438	0.64686	0.000603524
ParC_86Unmapped	0.776921	0.841327	0.278918
ParC_87I	0.362781	0.815814	0.0245804
ParC_87N	0.201909	0.753603	0.000192287
ParC_87R	0.143234	2.05765	1.11657e-45
ParC_87Unmapped	0.393091	2.48655	2.79686e-10
ParC_91G	0.157755	1.7088	5.68751e-27
ParC_91K	0.307254	1.43022	3.34661e-06
ParC_91Q	0.390369	1.42756	0.000258484
ParC_91Unmapped	0.554898	2.10259	0.000153368
PorB_120D	0.21419	0.398735	0.0627323
PorB_120K	0.254333	1.76034	5.18002e-12
PorB_120N	0.281275	0.516994	0.0661309
PorB_120Q	1.0215	0.83313	0.414782
PorB_120R	0.735924	1.54224	0.0361754
PorB_120Unmapped	0.285353	0.205601	0.47125
PorB_121D	0.247663	-0.639179	0.00989104
PorB_121G	0.282108	-0.198668	0.481332
PorB_121N	0.255148	-0.537734	0.0351322
PorB_121Unmapped	0.291407	-0.465618	0.110159
PorB_121V	0.690227	0.214906	0.755547
MtrCLOF	0.1124	-1.09415	3.76115e-22
