## Supplementary Table 3 for "Increased antibiotic susceptibility in *Neisseria gonorrhoeae* through adaptation to the cervical environment"

Gene	P-value	Frequency	Beta	Beta Std Error	Heritability	Position	CI	Unitig	Drug
23S ribosomal RNA	1.3599999999999994e-232	0.07	3.67	0.106	0.461	1212505-1212565	(3.462, 3.878)	CGTCAAACTTCCAACGCCCACTGCAGATAGAGACCAAACTGTCTCACGACGTTTTAAACCC	AZI
mtrC	2.8099999999999995e-108	0.037000000000000005	-2.82	0.124	0.32299999999999995	1421116-1421154	(-3.063, -2.577)	GTCTGGAAAGCGCGCGCGCAACTGGCAACGGCACAGGCA	AZI
23S ribosomal RNA	2.18e-84	0.011000000000000001	7.14	0.359	0.28600000000000003	1213057-1213117	(6.436, 7.844)	GCAAAGCTACAGTAAAGGTTCACGGGGTCTCTCCGTCTAGCAGCGGGTAGATTGCATCTTC	AZI
hprA	2.0200000000000001e-19	0.011000000000000001	3.94	0.435	0.135	2138553-2138585	(3.087, 4.793)	ACGGAGGAACCGCCGAGGGGCGGCAATCCCCTG	AZI
spr	8.65e-18	0.45	0.68	0.079	0.128	1229990-1230033	(0.526, 0.836)	GACGAACTCATCGGCAGCGCGATGGGGCTTAACGAACAGCCCGT	AZI
rusA_3...WHO_F.1910	1.0600000000000001e-16	0.449	0.68	0.081	0.124	1725282-1725313	(0.518, 0.836)	ACAAGATACTACTTTAATTGACAACAGCATCT	AZI
WHO_F.2279...WHO_F.2280	2.36e-16	0.341	-0.67	0.08199999999999999	0.12300000000000001	2062285-2062329	(-0.832, -0.512)	CATATTAATGGAATTGAGAACTTTTGGAATCAGGCAAAACGTCAT	AZI
WHO_F.1254	8.2e-15	0.013000000000000001	5.12	0.657	0.11599999999999999	1136040-1136085	(3.832, 6.408)	GACATAAGTGAACACTGCCTCGGTTACGAGATGGCGGTCTTCGGTA	AZI
ydfG	8.2e-15	0.013000000000000001	5.12	0.657	0.11599999999999999	1136955-1137000	(3.832, 6.408)	GATAACGCGGTATCCTGCCCCGACAAACGCGCGGCACATCGCTTCG	AZI
ridA	9.72e-15	0.013000000000000001	5.49	0.7070000000000001	0.11599999999999999	234713-234773	(4.104, 6.876)	CCAGCGAACCGCCTGCCGCTTCGGCGACGGTCTGCAGGTTTTGGAACACTTGGCGCGCTTC	AZI
proS	9.72e-15	0.013000000000000001	5.49	0.7070000000000001	0.11599999999999999	551231-551291	(4.104, 6.876)	AATTCGGCGCAAACGGCGGTTCGCTCGGCCTCGTCGGCTTCACAGGCAAAGTCTATGCCGA	AZI
comM	9.72e-15	0.013000000000000001	5.49	0.7070000000000001	0.11599999999999999	1652235-1652286	(4.104, 6.876)	TGTGATGTGAAAGGTCAGCACACTGCCCGCTTTGCTTTGGAAATCGCCGCCG	AZI
efeB_2	9.72e-15	0.013000000000000001	5.49	0.7070000000000001	0.11599999999999999	2148589-2148649	(4.104, 6.876)	GACATTTTCGGGCGGCGAAAATACAGCGGGACGCCGATGGACGGCAAAAAAGAAGCCGACC	AZI
gntP...potB	2.18e-14	0.281	-0.75	0.098	0.114	2186552-2186583	(-0.945, -0.561)	CGGTTCCCTAAGGCGCTGAAGCACCGGGCGAA	AZI
fabF_2...WHO_F.2045	5.72e-14	0.28800000000000003	-0.74	0.098	0.11199999999999999	1849308-1849340	(-0.927, -0.545)	TTCCCTAAGGCGCTGAAGCACCGGGCGAACCGG	AZI
mraY...WHO_F.1795	1.6299999999999999e-13	0.268	-0.73	0.099	0.11	1638416-1638446	(-0.926, -0.538)	AGCGCCTTAGGGAACCGTTCCCTTTGAGCCG	AZI
WHO_F.932...cysN	7.709999999999999e-13	0.095	-0.94	0.13	0.107	857627-857663	(-1.191, -0.681)	TACGGAACCGGTTCGCCCGGTGTTTGGGCGCCTTAGG	AZI
carA...WHO_F.53	1.5800000000000001e-12	0.09300000000000001	-0.93	0.131	0.106	51223-51253	(-1.182, -0.668)	TCAAAGGGAACGGTTCCCTAAGGCGCCCAAA	AZI
WHO_F.535	1.39e-11	0.019	1.74	0.257	0.10099999999999999	481597-481630	(1.236, 2.244)	TGCACTGGAACGATGTGAAACGCTACGACCAGCC	AZI
WHO_F.2041	1.62e-11	0.35700000000000004	-0.78	0.115	0.10099999999999999	1845804-1845848	(-1.0, -0.55)	AACTTCCCCCAGAGGATCCTCAAATTCTTCCTTTCTATGGAATAC	AZI
WHO_F.2290	2.8e-11	0.19	0.61	0.091	0.1	2070762-2070795	(0.429, 0.787)	TGTGACCGGGTTTACCGCACTGTCTGTAATTGCC	AZI
yeeA	3.43e-11	0.025	1.07	0.16	0.099	1888702-1888732	(0.756, 1.384)	AAGACGGCATCCGATATGAACTCCTCGCAAC	AZI
pilT_2	5.289999999999999e-11	0.013000000000000001	3.89	0.591	0.098	2001244-2001304	(2.732, 5.048)	CTGCACACGACCGGCGCGGCAAAAACCGTCAACCGTATCGTGGACGTATTCCCCGCCGGAG	AZI
WHO_F.2041	6.73e-11	0.40399999999999997	-0.66	0.10099999999999999	0.098	1845905-1845945	(-0.859, -0.463)	ATCCAATATTTTTGAATTAAAGCCTGTTCTAGAAGATTTGG	AZI
WHO_F.1675...WHO_F.1676	9.45e-11	0.473	0.51	0.079	0.09699999999999999	1524056-1524086	(0.355, 0.663)	TCGCCTTGTCCTGATTTTTGTTAATCCGCCA	AZI
WHO_F.792	1.17e-10	0.013000000000000001	5.28	0.8170000000000001	0.09699999999999999	731399-731459	(3.679, 6.881)	TGATATTCAAATTTGCCTGACCACAAGCCCTGCGAGGGGCTTTATCCCTCAACAAAATGAA	AZI
WHO_F.1256	1.17e-10	0.013000000000000001	5.28	0.8170000000000001	0.09699999999999999	1137226-1137258	(3.679, 6.881)	GCGCCCGCACAGCCCAAAGGTGAAATTTCCGAA	AZI
icd2	1.17e-10	0.013000000000000001	5.28	0.8170000000000001	0.09699999999999999	1140602-1140666	(3.679, 6.881)	CATCTGGCGTATGTGCCAAACCAAAGACGCGCCCATCAAAGACTGGGTACAACTCGCCGTCAACC	AZI
icd2	1.17e-10	0.013000000000000001	5.28	0.8170000000000001	0.09699999999999999	1140785-1140980	(3.679, 6.881)	CATCCGCGTCCTCGCGCCCGAAGAAGCCGCCAAGTTCAGCTTAGGCCGTCTGAAAAACGGCGAAGACACCATCTCCGTTACCGGCAACGTCTTGCGCGACTACCTGACCGACTTGTTCCCAATTTTGGAACTCGGCACCAGTGCGAAAATGCTGTCTATCGTTCCTTTGATGAACGGCGGCGGTATGTTTGAAACC	AZI
icd2	1.17e-10	0.013000000000000001	5.28	0.8170000000000001	0.09699999999999999	1140272-1140369	(3.679, 6.881)	CAGCGATGTCATCGTTGATGCTTCTATGCCCGCGATGATTCGTAATTCCGGCCGTATGTGGGACAAAGACGGCAAAGCGCAAGACACCAAAGCCGTGA	AZI
WHO_F.170...pepN	1.3899999999999999e-10	0.473	0.51	0.078	0.096	165296-165326	(0.351, 0.659)	GTCGCCTTGTCCTGATTTTTGTTAATCCGCC	AZI
tcyC	1.76e-10	0.013999999999999999	5.15	0.8059999999999999	0.096	369033-369093	(3.57, 6.73)	GCACTGCGCCGCAAGTCCGGAATGGTATTCTAACAATACAACCTCTTCCCGCATAAAACCG	AZI
purH	3.85e-10	0.046	-4.33	0.6890000000000001	0.094	1525653-1525697	(-5.68, -2.98)	CTCTCACGCAAAGCGTTCAGCCACACCGCCCAATACGACGGCATG	AZI
WHO_F.1256	7.049999999999999e-10	0.013000000000000001	4.58	0.742	0.092	1137331-1137391	(3.126, 6.034)	CCTTACGATGTCGAAAAATTCAAACAGGCGACAGCGTCGTTTGCCGAAAGCAGCAAGAAAC	AZI
ridA	1.15e-09	0.013999999999999999	4.81	0.789	0.091	234817-234877	(3.264, 6.356)	CATACAGCCAGGCCGTGCGCGCCGGCGGCATCGTTTACATGAGCGGTCAGATTCCGCTCGA	AZI
purH	1.3400000000000001e-09	0.047	-4.02	0.662	0.091	1525571-1525614	(-5.318, -2.722)	GGTTGAACCGGCTCGGAAATTCGCCGATTTGGGGCTGGCCGCTC	AZI
WHO_F.1598	1.66e-09	0.385	-0.61	0.10099999999999999	0.09	1452140-1452177	(-0.808, -0.412)	GCCGATGACGGCGAATTTACCCTCGGCGGGCAAGGGGG	AZI
ileS	2.9399999999999998e-09	0.015	4.32	0.726	0.08900000000000001	71181-71229	(2.897, 5.743)	AACCCAAGCCGGTTTTGACGCGCCTTATGTGCCGGGTTGGGACTGCCAC	AZI
manX...ptsH	4.05e-09	0.21	0.61	0.10400000000000001	0.08800000000000001	2129005-2129035	(0.411, 0.819)	GATGAAGCACCGGGCGAACCGGTTCCGTACC	AZI
rlmB_1	5.08e-09	0.052000000000000005	-5.56	0.9490000000000001	0.08800000000000001	869641-869701	(-7.42, -3.7)	GCCTGTTTGAACAGATGCGCCAACGGGCGGTGTATTGAGGAAGAGAAATGCCGTCTGAAAA	AZI
WHO_F.433...hsdR_1	6.18e-09	0.037000000000000005	-1.42	0.244	0.087	401310-401350	(-1.898, -0.942)	ACCGATTCACTTGGTGCTTGGGGGCCTTAGGGAATCGTTCT	AZI
WHO_F.1520	8.56e-09	0.423	0.34	0.059000000000000004	0.086	1379560-1379590	(0.223, 0.453)	ATCCGCCCGGCGCTCCATCACCTTAGGGAAC	AZI
WHO_F.1816	1.55e-08	0.37	0.59	0.10300000000000001	0.085	1660871-1660915	(0.384, 0.788)	CATGTGCGTCGAACAGATTGCACCGCCCGGCAGAAGCGTCATCCC	AZI
dsbA_2...mviN	2.3500000000000002e-08	0.013999999999999999	3.85	0.688	0.084	1801438-1801477	(2.502, 5.198)	CACATTCAATATGTTTCAACACACAGGACGGCACATAAAG	AZI
WHO_F.1519	4.8099999999999994e-08	0.21899999999999997	0.34	0.063	0.08199999999999999	1379249-1379279	(0.221, 0.469)	CCGCCATGCGCCCAAACAGATGCGGATGGCG	AZI
WHO_F.1012...rubA	5.0599999999999996e-08	0.22	0.34	0.063	0.08199999999999999	925397-925427	(0.221, 0.469)	CGCCATGCGCCCAAACAGATGCGGATGGCGC	AZI
WHO_F.1365	7.13e-08	0.396	-0.34	0.063	0.081	1219270-1219302	(-0.464, -0.216)	CCAACTTGCCGCGGCTGCCCGGGCTATCGGCAT	AZI
WHO_F.1850	7.53e-08	0.495	-0.38	0.07	0.081	1688781-1688817	(-0.514, -0.24)	CCAAGGACGAGGCAAGCGGGGTAACGGGATGCAAACC	AZI
WHO_F.2435	7.730000000000001e-08	0.38799999999999996	-0.34	0.064	0.081	2194173-2194203	(-0.468, -0.218)	TTGGACGCGGGCGGTTTTACCCGTTGCCGCA	AZI
mtrC...mtrR	7.76e-08	0.479	-0.83	0.154	0.081	1421666-1421696	(-1.13, -0.526)	ATAAAAAAGACTTTTTATCCGTGCAATCGTG	AZI
WHO_F.561	1e-07	0.4	-0.34	0.063	0.08	502159-502193	(-0.461, -0.213)	CCGATAGCCCGGGCAGCCGCGGCAAGTTGGACGCG	AZI
WHO_F.1240	1.4599999999999998e-07	0.474	-0.37	0.069	0.079	1124094-1124125	(-0.502, -0.23)	CAGCAAGTTGTGCTTCCGGACTTAATTTTCCT	AZI
WHO_F.813	1.5199999999999998e-07	0.39899999999999997	-0.33	0.063	0.079	749077-749109	(-0.456, -0.208)	TAAAACCGCCCGCGTCCAACTTGCCGCGGCTGC	AZI
WHO_F.2207	1.54e-07	0.015	3.75	0.7140000000000001	0.079	1991843-1991901	(2.351, 5.149)	TACATAAAAGCGTCGTCTGCCAAAACGGGACCGCTCCAGTAGCCCGCCATCAGCAAACC	AZI
groEL...WHO_F.2444	2.3199999999999999e-07	0.212	-0.58	0.11199999999999999	0.077	2204238-2204275	(-0.8, -0.36)	AATGGTATGGAACCGGTTCGCCCGGTGCTTGGGCGCCT	AZI
yajR	2.61e-07	0.018000000000000002	3.36	0.6509999999999999	0.077	1089012-1089043	(2.084, 4.636)	CAGCTCGGTTTGGAAAAAATCCAGCATTGGAA	AZI
gyrA	1.3299999999999996e-66	0.46	6.39	0.364	0.265	621610-621641	(5.677, 7.103)	GAAATCGCCGTGGGGGTGGTATTTACCGATGA	CIP
mtrC	1.87e-23	0.039	-1.29	0.129	0.155	1421116-1421154	(-1.543, -1.037)	GTCTGGAAAGCGCGCGCGCAACTGGCAACGGCACAGGCA	CIP
rlmB_1	6.559999999999999e-23	0.055	9.2	0.927	0.153	869641-869701	(7.383, 11.017)	GCCTGTTTGAACAGATGCGCCAACGGGCGGTGTATTGAGGAAGAGAAATGCCGTCTGAAAA	CIP
nor	4.4599999999999995e-16	0.021	-7.34	0.899	0.127	1323542-1323588	(-9.102, -5.578)	ATGGCGGATTGGATGTACCAAGTACGGGTCAGGGCGTAGGGGAACCA	CIP
gabD	6.06e-16	0.013000000000000001	-10.8	1.33	0.126	1113406-1113466	(-13.407, -8.193)	TGACGACGGGAAGCAAATCCTGCGGCACGCTCGCTTCGTAGGCCAGTACAGCCAACGCATA	CIP
gyrA	3.9399999999999994e-13	0.48100000000000004	2.78	0.381	0.113	621109-621163	(2.033, 3.527)	GGGTTCGATATGGGTCTTACCGCGCATAACGACGCGGCCGCGGCCTGTTTTATAG	CIP
truA	6.18e-13	0.441	-0.79	0.109	0.11199999999999999	1911111-1911143	(-0.999, -0.571)	AACGAGCGCGCCCATGATGTTGCGTACCATGTG	CIP
truA	1.06e-12	0.382	-0.79	0.11	0.111	1911049-1911083	(-1.005, -0.573)	GAGGCGGATCAGTCCTGCGCTTTGGGTAAGCCCGG	CIP
porB	1.26e-12	0.16	-1.03	0.14400000000000002	0.111	1912793-1912845	(-1.312, -0.748)	TCTGCGCCACAAATTCTAATCTGCAAAGATCGGTATCAACAAAAAGCCTGTCG	CIP
ackA_1...dipZ	4.9e-12	0.054000000000000006	-5.38	0.777	0.10800000000000001	1008709-1008769	(-6.903, -3.857)	ATTAAAAGATAAAAATACGATGATTAAAAAGTAGGCATAAGAAAAGATAAACACAGCCGGT	CIP
WHO_F.1671...WHO_F.1672	9.07e-12	0.048	4.65	0.68	0.107	1521858-1521905	(3.317, 5.983)	AAAGATTGTCGAAATTCGGGGAGCCCTCTCTCCCACGGGGGAGGGGGC	CIP
WHO_F.1957	1.1099999999999999e-11	0.049	9.37	1.38	0.106	1765936-1765969	(6.665, 12.075)	AGACCGCAGCGCGTGGAACAAAAACTGCCGTCGC	CIP
porB	1.53e-11	0.379	-0.7	0.10300000000000001	0.105	1912264-1912297	(-0.901, -0.497)	AAGCCGGCAAATTCGGGAGAATCGTAGCGTGCGG	CIP
WHO_F.945	2.13e-11	0.055999999999999994	7.71	1.15	0.105	869092-869147	(5.456, 9.964)	CTATTTGCGATTACGACTAATCTATGTTTTCCCTAGTTAAGTAATCTGCACCGCTA	CIP
ydjA	2.63e-11	0.299	-1.27	0.19	0.10400000000000001	1329445-1329485	(-1.642, -0.898)	GTAACGTTTGCGCCGAACCGCGATGTGCCTAAGCCGAAACC	CIP
WHO_F.1510	3.0999999999999996e-11	0.031	-1.38	0.20600000000000002	0.10400000000000001	1368929-1368989	(-1.784, -0.976)	CGAATCGGGATGGATACCCAAAATATCGGCTGCAGAACGGGCGGTAACTTCCGGTACAAAA	CIP
WHO_F.580	3.81e-11	0.032	-4.34	0.655	0.10300000000000001	523291-523332	(-5.624, -3.056)	AGAAACTCACGATAAGTCATTGTGTTGAAACGGATAAAATCT	CIP
porB	4.25e-11	0.40700000000000003	-0.75	0.113	0.10300000000000001	1912599-1912629	(-0.971, -0.529)	AGCCGTGGGCGTAAGAAACGCGGGGCGTTAC	CIP
rusA_3...WHO_F.1910	6.690000000000001e-11	0.444	0.55	0.084	0.102	1725282-1725313	(0.384, 0.712)	ACAAGATACTACTTTAATTGACAACAGCATCT	CIP
WHO_F.2480	1.33e-10	0.273	1.88	0.292	0.1	2239221-2239261	(1.308, 2.452)	AAAAAAAAGCGGAAAAGACATCATTAACATCTATTTAGGAC	CIP
parC	1.43e-10	0.303	1.64	0.255	0.1	1306948-1306980	(1.14, 2.14)	ACGGTCGCCGTGCGGATGGTATTTACCCAAAAT	CIP
porB	2.18e-10	0.16899999999999998	0.85	0.133	0.099	1911881-1911920	(0.586, 1.108)	GGCCGATGTCACCCTGTACGGCACCATCAAAGCCGGCGTA	CIP
WHO_F.2255	4.33e-10	0.051	8.16	1.3	0.098	2038165-2038218	(5.612, 10.708)	TTCATACATATATTAATAAAGACAGTGTGAAAAAAAACGGAAATCTGATGATTT	CIP
WHO_F.1271...WHO_F.1272	5.47e-10	0.016	-4.61	0.741	0.09699999999999999	1156649-1156703	(-6.062, -3.158)	CGACGGGCCATTTCCGGGGGCAAATAAAAAACCGCCTTCGTGCAAGGCGGTTGCA	CIP
arfA	6.759999999999999e-10	0.402	-1.99	0.322	0.09699999999999999	622673-622705	(-2.621, -1.359)	GGCAGCTACAACAGGCAGGAAGCGAAAAAACGG	CIP
penA	1.57e-09	0.192	1.92	0.318	0.094	1644797-1644831	(1.297, 2.543)	CTCAAAACATCAACCGGCACATCGACAAGCTCGGA	CIP
icd2	1.6800000000000002e-09	0.028999999999999998	-3.58	0.5920000000000001	0.094	1141342-1141402	(-4.74, -2.42)	AACTCTCTGCCGTACAAGGCAAAGCGGTCGGCATCGGCGGCTACTACGCAGCCAATCCTGA	CIP
WHO_F.311	2.12e-09	0.037000000000000005	-4.41	0.7340000000000001	0.094	293977-294037	(-5.849, -2.971)	GCGTCAAACGAATCGGAAATCGGTTCGACCATATCGGGATGGTGTCCCTCCGCTTCAGATT	CIP
rsgA	2.52e-09	0.149	4.49	0.7509999999999999	0.09300000000000001	1816374-1816434	(3.018, 5.962)	GTCATCGAAACCCGCGTGCTGGAAAACGCCAACAGCCTGCGCCCCGTCCTGCAAGGGCACA	CIP
WHO_F.712	3.4700000000000002e-09	0.075	-0.62	0.10400000000000001	0.092	663119-663173	(-0.821, -0.413)	CAACGGGTAAAACCGCCCGCGTCCGACTTGTCGCGGCTGCCCGGGCTATCGGCAT	CIP
truA	3.6e-09	0.4	-0.67	0.113	0.092	1910945-1910982	(-0.892, -0.45)	ACCGATGCGCCGGGCTGCCGCCTTATTGGTCGGCGAAC	CIP
penA	3.6200000000000003e-09	0.184	1.64	0.27699999999999997	0.092	1644688-1644748	(1.097, 2.183)	TTCAAATGCAAAGTTTTCCAAACCCAAGGCCTTGACCTCTTCGGCAACCTTGGGATCGAGC	CIP
WHO_F.561	3.63e-09	0.07400000000000001	-0.61	0.10300000000000001	0.092	502150-502185	(-0.813, -0.409)	ACTTGTCGCGGCTGCCCGGGCTATCGGCATAAACAA	CIP
dca	5.35e-09	0.185	2.24	0.38299999999999995	0.091	1641512-1641543	(1.489, 2.991)	CGAAAATGAAAAATAATGCCTGCACAAAATAA	CIP
WHO_F.1249	8.23e-09	0.038	-2.71	0.469	0.09	1130542-1130588	(-3.629, -1.791)	GAACACGGCTATAACGAAAATTACAAAAACTATACGGCGTATATGCG	CIP
penA	9.25e-09	0.027999999999999997	-3.38	0.588	0.09	1643523-1643583	(-4.532, -2.228)	GTGGCGGTAACCATCGACGAACCGACTGCCAACGGCTATTACGGCGGCGTAGTGGCAGGGC	CIP
WHO_F.835	9.28e-09	0.015	-6.53	1.14	0.09	769571-769618	(-8.764, -4.296)	AATGTCAGCTTTGATATATCCAATCCTACGACGTTACGCAATATATAA	CIP
WHO_F.1520	9.63e-09	0.419	0.34	0.06	0.09	1379550-1379580	(0.226, 0.46)	AAAGGGAACGGTTCCCTAAGGTGATGGAGCG	CIP
WHO_F.1382	1.04e-08	0.152	2.47	0.431	0.08900000000000001	1239737-1239797	(1.625, 3.315)	GGCCTGCAAAACAGTTCGGGCCATATCGGTGCCAACACGCGCTACCGCCTGACCAAACTCG	CIP
relA	1.24e-08	0.168	-2.3	0.402	0.08900000000000001	1440486-1440518	(-3.088, -1.512)	CTTACCCACTTCGCCCGGGTGGACAGCCTCGCC	CIP
WHO_F.1671	1.44e-08	0.039	-4.2	0.7390000000000001	0.08900000000000001	1520027-1520087	(-5.648, -2.752)	CGTGTTCCCCGAAAACATCCCCTCGCCGCTAATTGACGCGATTTGCCGCAAACCCCTGTGG	CIP
iscA...nifU	1.44e-08	0.41700000000000004	2.01	0.354	0.08900000000000001	623094-623134	(1.316, 2.704)	ATCGTCCCACAATGCCGTCCGAACCACCCGCCGCTTCGGAT	CIP
WHO_F.1965	1.6e-08	0.021	-9.49	1.68	0.08800000000000001	1771575-1771635	(-12.783, -6.197)	CCCGCCGAAAATGCCGATTTTGACCGTCCGAACTGGCTGGGGCGCGAAATCACTTCAGACG	CIP
WHO_F.1667	1.93e-08	0.42200000000000004	0.34	0.06	0.08800000000000001	1515140-1515170	(0.22, 0.454)	CAAAGGGAACGGTTCCCTAAGGTGATGGAGC	CIP
WHO_F.1408	1.95e-08	0.017	-9.42	1.67	0.08800000000000001	1272063-1272103	(-12.693, -6.147)	CGTCGGCAACAGCCTGGAAGATCTCGCCGATGCGCGCGAAC	CIP
mtrC	2.14e-08	0.07200000000000001	2.8	0.5	0.08800000000000001	1421374-1421422	(1.82, 3.78)	GTCGTCTTGCGGTAAAGGAGGAGACGCGGCGCAGGGCGGGCAGCCTGCG	CIP
WHO_F.92	2.41e-08	0.012	-4.3	0.768	0.087	93811-93871	(-5.805, -2.795)	GACGAAGTTGCCGAAGTCCTTACCCTGCTGTCGCATGCGAACTACCGTTCCGGCGATGTGG	CIP
aceE	2.96e-08	0.049	5.64	1.01	0.087	547580-547640	(3.66, 7.62)	GTCTGCAACACGAAGACGGCCACAGCCACAGCCAGGCCGACCTGATTCCGAACTGCGTATC	CIP
iga	3.2200000000000004e-08	0.035	-3.9	0.705	0.086	274949-274982	(-5.282, -2.518)	CAAGATAAAACAGGCGAACCTAATCAGGAAAGGC	CIP
iga	3.68e-08	0.047	-4.29	0.778	0.086	275017-275084	(-5.815, -2.765)	TCCGGTAACGGGCATTTTCATTATCTGACGCACTTGGAGAAAAATCTTGGGGATAAAGTGCTTGTGAA	CIP
murE	3.91e-08	0.152	1.59	0.289	0.086	1642525-1642571	(1.024, 2.156)	CCTCTTCAGACGGCATGGAAGCCGTATTCCGAACCCCGTGGGGCGAA	CIP
WHO_F.2192	4.51e-08	0.017	-8.9	1.62	0.086	1977301-1977361	(-12.075, -5.725)	TTCCCGCAAGATGGCCGGCTGCCTGACCGATTTGGAAAACTGTCTGGAAAAATACCTCGAA	CIP
omp	5.49e-08	0.247	-1.47	0.27	0.085	1897791-1897824	(-1.999, -0.941)	CCGGAAAATCTACGTCAACGAAATCCACATCACC	CIP
WHO_F.1808	6.01e-08	0.33799999999999997	1.47	0.272	0.085	1650815-1650875	(0.937, 2.003)	AGCGTGAACAAACCGTCAGGGAAAAAGCGCGGAAGAAAGATGCCGAAACGGTTAAAAAACA	CIP
WHO_F.1382	6.02e-08	0.152	2.3	0.424	0.085	1240018-1240078	(1.469, 3.131)	CAGCTTCCAGCGTGAGCGCGACAAAGGTTTATCCAACAAGCAGTTGGTGCAATGGTGCCGC	CIP
rplW	6.04e-08	0.163	-2.15	0.397	0.085	1928611-1928648	(-2.928, -1.372)	TGAAAAACGCAACCAAATGACGTTTAAAGTCTTGGCAA	CIP
...	8.52e-08	0.493	1.76	0.32799999999999996	0.084	2038353-2038411	(1.117, 2.403)	CTCATTTCACAGACGGCATTACCCCTCCGGCCCAACCCGTTCTTTCTGAATGAGCGGAT	CIP
WHO_F.2041	8.77e-08	0.332	-0.62	0.11599999999999999	0.084	1845804-1845848	(-0.851, -0.397)	AACTTCCCCCAGAGGATCCTCAAATTCTTCCTTTCTATGGAATAC	CIP
truA	9.910000000000001e-08	0.087	-0.93	0.175	0.083	1910760-1910791	(-1.276, -0.59)	ATGCCTTCGGGCAGGTGGGCGTTTACGCCGCG	CIP
WHO_F.1240	1.0699999999999999e-07	0.445	-0.37	0.07	0.083	1124094-1124125	(-0.509, -0.235)	CAGCAAGTTGTGCTTCCGGACTTAATTTTCCT	CIP
WHO_F.932...cysN	1.15e-07	0.08900000000000001	-0.71	0.133	0.083	857627-857663	(-0.968, -0.446)	TACGGAACCGGTTCGCCCGGTGTTTGGGCGCCTTAGG	CIP
nrdB	1.29e-07	0.013000000000000001	-6.86	1.3	0.083	604330-604361	(-9.408, -4.312)	CACGCAGCATATGCTTAATCTGATGCGTTCAG	CIP
WHO_F.614	1.43e-07	0.052000000000000005	-2.69	0.51	0.08199999999999999	563187-563227	(-3.69, -1.69)	TGCCACTGTTGCAGCAGTTCTTGCAGGACGTTTTTTTGCCC	CIP
WHO_F.1271	1.43e-07	0.239	-2.28	0.433	0.08199999999999999	1156510-1156561	(-3.129, -1.431)	ACCCATCGCAAACCCTCCGAACAAATAAAGTCCAAAATAAGCAAAAACCCAA	CIP
WHO_F.1382	1.57e-07	0.152	2.14	0.40700000000000003	0.08199999999999999	1239922-1239981	(1.342, 2.938)	CGAGCGGCCGCTGGAAGCGCGCGATGCCGCAGCCAAGGCGCATGAACGCTTTACCGACAA	CIP
WHO_F.1382	1.57e-07	0.152	2.14	0.40700000000000003	0.08199999999999999	1239862-1239892	(1.342, 2.938)	ACACGACTGCATGGCGGAAATATTGGTGATC	CIP
asd	1.75e-07	0.011000000000000001	-8.3	1.59	0.08199999999999999	2091667-2091699	(-11.416, -5.184)	GTAAAAGTCGTCCCCAACGAAAAAGAAGCCAGC	CIP
WHO_F.614	1.97e-07	0.017	-3.52	0.675	0.081	563521-563582	(-4.843, -2.197)	GGCATCAAAGATTCCGCCATTAGGCGGCAACAGGCAGAGCAGCTTTATCAAAAGCCCAAGCC	CIP
WHO_F.2224...	2.19e-07	0.087	-0.69	0.133	0.081	2010915-2010945	(-0.949, -0.427)	TCAAAGGGAACGGTTCCCTAAGGCGCCCAAA	CIP
omp	2.2899999999999997e-07	0.048	-2.27	0.43700000000000006	0.081	1897574-1897634	(-3.127, -1.413)	TTGAAGGCGACACCAACGAAGTCCCCAAGGTCGAACTGGAAAAACTGCTGACCATGAAGCC	CIP
WHO_F.1816	2.56e-07	0.44299999999999995	0.45	0.08800000000000001	0.081	1660882-1660915	(0.28, 0.624)	CATGTGCGTCGAACGGATTGCACCGCCCGGCAGA	CIP
rseP	2.58e-07	0.012	5.05	0.9790000000000001	0.081	1896220-1896280	(3.131, 6.969)	GCCCGACCACACCCTGATCGGGCGCGTCGGTCTCCGTCCGCAGCCGGACAGGGCGTGGGAC	CIP
WHO_F.1816	2.7100000000000003e-07	0.377	0.46	0.09	0.08	1660773-1660803	(0.287, 0.641)	CCGCCGATGTCCCATTGCAGCGCGGGAATGA	CIP
serS	2.84e-07	0.05	4.89	0.951	0.08	1388982-1389042	(3.026, 6.754)	CATCCCGAAAAATCATACGGCGCGCTGGAAAAAATGGTCGGCCATGCCGAAAACATCCTGA	CIP
lbpA	2.9199999999999997e-07	0.037000000000000005	-3.63	0.7070000000000001	0.08	258448-258499	(-5.016, -2.244)	CTGAAATCAGGTCTGCCGCCTCTTTGGTGCCGGGGCGGGGCAACGCCGTACC	CIP
mtrC...mtrR	3.03e-07	0.44299999999999995	1.0	0.196	0.08	1421666-1421710	(0.616, 1.384)	TGACGAGGGCGGATTATAAAAAAGACTTTTATCCGTGCAATCGTG	CIP
purB	3.38e-07	0.121	-1.1	0.21600000000000003	0.08	1792515-1792555	(-1.523, -0.677)	TCAAAGCCCTGGCCGCCGAGCCGAAGATTGCCGAAGTGCCG	CIP
rplD	3.4899999999999996e-07	0.161	-2.06	0.40399999999999997	0.08	1929088-1929124	(-2.852, -1.268)	CCGTGCACGTTCCGGTATGACTTCTTCTCCGCTGTGG	CIP
rplD	3.4899999999999996e-07	0.161	-2.06	0.40399999999999997	0.08	1928980-1929040	(-2.852, -1.268)	TCAAAAAGTAAACCGTAAAATGTACCGTGCTGGTATGGCGACTATTCTGTCCCAATTGGCT	CIP
rplD	3.4899999999999996e-07	0.161	-2.06	0.40399999999999997	0.08	1928866-1928920	(-2.852, -1.268)	TTTTGCTGAACAAGTGAAAAATCTGGGTCTGGAGCAAGTGTTGTTTGTAACCAAA	CIP
mtrC	2e-44	0.039	-1.18	0.083	0.20800000000000002	1421116-1421154	(-1.343, -1.017)	GTCTGGAAAGCGCGCGCGCAACTGGCAACGGCACAGGCA	CRO
penA	1.8399999999999998e-38	0.18899999999999997	1.91	0.146	0.193	1644665-1644717	(1.624, 2.196)	GCCTTGGGTTTGGAAAACTTTGCATTTGAAAAAGAATTAAAACGCCATTACCC	CRO
penA	1.14e-37	0.191	1.94	0.15	0.191	1644802-1644862	(1.646, 2.234)	AATGCCGTCTGCCGCCCAATTGGAACGCCTTTCCGAGCTTGTCGATGTGCCGGTTGATGTT	CRO
penA	8.26e-35	0.204	1.3	0.105	0.183	1643579-1643632	(1.094, 1.506)	CGTTGCCACTTTCATCGGTTTTGCCCCGGCTAAAAATCCGCGTGTGATTGTGGC	CRO
penA	2.4099999999999997e-34	0.20600000000000002	1.34	0.109	0.182	1643880-1643922	(1.126, 1.554)	CCAATTGCAACAGGCTTAATTGCAGGCCATAACCGAAAGACAT	CRO
penA	2.68e-34	0.18899999999999997	1.49	0.121	0.182	1643947-1644003	(1.253, 1.727)	CGCATGCATTCAGGCTTTCCTGGTGAAACTGCAGGTTTGTTGAGAAGCTGGCGCAGA	CRO
penA	2.76e-29	0.19399999999999998	1.42	0.125	0.168	1644578-1644638	(1.175, 1.665)	TCCAGCATGCAAACTGTCTTCAAGCGAAAGCTCCAAACCTTCCTGACCTTTGCCGTCAATA	CRO
penA	2.76e-29	0.19399999999999998	1.42	0.125	0.168	1644255-1644304	(1.175, 1.665)	TCAGGCAGACAGCGAACAGAGGCGTAACCGCGCCGTAACCGACATGATCG	CRO
penA	1.34e-27	0.196	1.35	0.12300000000000001	0.162	1644461-1644499	(1.109, 1.591)	GAAAGAATAATGTCTTTGCCGTTTTGCGGGGCTTTATTG	CRO
murE	1.7399999999999998e-27	0.038	-2.3	0.21	0.162	1643179-1643218	(-2.712, -1.888)	ATTCCACGCAAATTTGCCGTCGTCGTCCCAAAAAACAAAA	CRO
murE	1.4100000000000001e-22	0.036000000000000004	2.09	0.213	0.146	1643057-1643134	(1.673, 2.507)	TTGGTGCCGGTTACACCCCAGACTTTGAGGTCGTCTGAAACATTGCCATAAACTTGCGCCGCCAACATGCCGGCACGG	CRO
murE	1.4100000000000001e-22	0.036000000000000004	2.09	0.213	0.146	1643248-1643308	(1.673, 2.507)	AATCAAACAAGGCGATATTTTCGTTGCCTGCCCGGGCGAATATGCCGACGGACGCAGTTAT	CRO
penA	3.33e-22	0.034	2.1	0.21600000000000003	0.145	1643476-1643540	(1.677, 2.523)	AACGCCCAAGATGTTCAGGCTGCCGCCCATCACTTGTTTGAAGACCGGACCTGTCACTACACCGC	CRO
murE	7.24e-22	0.174	1.74	0.18	0.14400000000000002	1642382-1642423	(1.387, 2.093)	GGATGTGCTGGAAAAAATCCGTCCCGCTTCAGGGCGCATGGA	CRO
murE	2.2100000000000003e-21	0.154	1.62	0.17	0.142	1642525-1642571	(1.287, 1.953)	CCTCTTCAGACGGCATGGAAGCCGTATTCCGAACCCCGTGGGGCGAA	CRO
dca	4.93e-18	0.18	1.48	0.17	0.129	1641483-1641513	(1.147, 1.813)	AGATACACAATATTTCCAAACTGTCAAGCCG	CRO
dca	2.7899999999999995e-17	0.01	-1.9	0.22399999999999998	0.127	1641378-1641417	(-2.339, -1.461)	GACTTTGATTTTGTCCTGCGCGGTGATGGATAAAATCGCC	CRO
murE	6.37e-16	0.011000000000000001	-1.78	0.21899999999999997	0.121	1642823-1642873	(-2.209, -1.351)	CCGTTGACGCGCGACTGGTCAAGCCCGTGGCTGGAGACTTCCATCGCGGCG	CRO
truA	2.51e-15	0.433	-0.51	0.064	0.11800000000000001	1911111-1911143	(-0.636, -0.384)	AACGAGCGCGCCCATGATGTTGCGTACCATGTG	CRO
murE	1.26e-14	0.011000000000000001	-1.79	0.231	0.115	1642188-1642219	(-2.243, -1.337)	CCGCGCCCTGTACGGCTGCCGCGCCCATCAGC	CRO
avtA	1.26e-12	0.018000000000000002	-1.58	0.222	0.106	88858-88888	(-2.015, -1.145)	AGGAAGGCGGTCAGCGCGTCAATCAGCGCGG	CRO
WHO_F.1800	4.5500000000000004e-11	0.131	-0.95	0.14300000000000002	0.099	1645322-1645353	(-1.226, -0.666)	CAAATGAGGCTGCAACAGGCGCGTTTGGCGAA	CRO
porB...oxyR	5e-11	0.322	0.5	0.075	0.099	1912816-1912853	(0.348, 0.644)	CAAAGATTGGTATCAACAAAAAGCCTGTCGCCAGACAG	CRO
murE	8.73e-11	0.01	-1.19	0.184	0.09699999999999999	1643366-1643399	(-1.551, -0.829)	ATGCCGGTTTCAGCCAAAGGGGTTAACTTGCTGA	CRO
murF	1.8399999999999998e-10	0.012	-1.44	0.225	0.096	1639520-1639558	(-1.881, -0.999)	CATGTCGGCTGCGGTTTCGACGGAGTGGGCGATATTGCC	CRO
murF	1.8399999999999998e-10	0.012	-1.44	0.225	0.096	1639397-1639453	(-1.881, -0.999)	GCCAATATGGCTGTCTTCAAAACGGCAACGCTTAATTTGAATACGCGCACTTTCGGC	CRO
murF	1.8399999999999998e-10	0.012	-1.44	0.225	0.096	1639919-1639984	(-1.881, -0.999)	ATCTTCGCGCGAAACCACAACCGCCGCCGCACCAGCAGCCAATACGTCTTCAACAAAATCATGCGC	CRO
...WHO_F.2187	2.54e-10	0.17800000000000002	0.56	0.08900000000000001	0.095	1972829-1972864	(0.39, 0.738)	CTTGGACGCCTTAGGGAACCGTTCCCTTTGGGCCGG	CRO
murF	6.74e-10	0.012	-1.42	0.22899999999999998	0.092	1639751-1639786	(-1.869, -0.971)	AAGGAAATGCTGGCTGCGGTATTGCGCCGCCGTTTC	CRO
murF	6.74e-10	0.012	-1.42	0.22899999999999998	0.092	1639226-1639265	(-1.869, -0.971)	ACTCAAACCCGCAGCCAAAGCCAGCGCGGCGGCAGCGGCG	CRO
porB	1.57e-09	0.447	-0.38	0.064	0.09	1912549-1912588	(-0.508, -0.26)	ACAACTCTCAAACCGAAGTTGCCGCTACCGCGGCATACCG	CRO
WHO_F.932...cysN	3.65e-09	0.174	0.54	0.091	0.08800000000000001	857662-857709	(0.362, 0.72)	AAACCGGTACGGCGTTGCCCCCGCCCCGGCCCAAAGGGAACGGTTCCC	CRO
WHO_F.812	4.18e-09	0.21899999999999997	0.52	0.08900000000000001	0.08800000000000001	748598-748632	(0.348, 0.696)	AACAAAAACCGGTACGGCGTTGCCCCCGCCCCGGC	CRO
penA	4.4e-09	0.038	-1.75	0.297	0.08800000000000001	1644110-1644165	(-2.332, -1.168)	ACATCCAAAGAGGGGTAAACATGGGTATCGCGCACGGGAGACGGTCCGATTTTATA	CRO
WHO_F.2184...	5.560000000000001e-09	0.21899999999999997	0.52	0.08800000000000001	0.087	1971628-1971658	(0.342, 0.688)	GATTAACAAAAACCGGTACGGCGTTGCCCCC	CRO
murF	6.75e-09	0.013000000000000001	-1.32	0.228	0.087	1639053-1639087	(-1.767, -0.873)	ACGAAAATACGCGGCGCAGGCATACGCGCCAACAC	CRO
WHO_F.1795	6.75e-09	0.013000000000000001	-1.32	0.228	0.087	1638583-1638626	(-1.767, -0.873)	GCTTTTGCAGATTAACGTGCAGGGACTTTCTCAATCACGCAAAT	CRO
intA_1	2.71e-08	0.153	0.85	0.153	0.083	455756-455794	(0.554, 1.154)	GTCCTGCATAAACGACAGCTTCCAACTCCGCCTGCCCGT	CRO
murE	4.24e-08	0.217	-0.77	0.14	0.08199999999999999	1642940-1642974	(-1.044, -0.496)	AACGGCTTTTGGGGTGCATTGGAAGAAACCACGCA	CRO
penA	4.25e-08	0.017	1.25	0.228	0.08199999999999999	1643659-1643702	(0.803, 1.697)	GACCAGTTTGCGCACCGTACCGGTTTTAGCGCCGACATCGAAAC	CRO
mutY	5.0599999999999996e-08	0.022000000000000002	2.4	0.439	0.08199999999999999	710115-710175	(1.54, 3.26)	CTGGCTTTCCGAAATCATGCTCCAGCAAACCCAGGTCGCCGCCGTGTTGGACTACTATCCG	CRO
murE	5.12e-08	0.259	-0.66	0.121	0.08199999999999999	1642738-1642771	(-0.896, -0.422)	CTACCACGGCACGATGGAAGCCTACGGTGCCATC	CRO
truA...porB	5.51e-08	0.316	0.38	0.07	0.08199999999999999	1911777-1911815	(0.245, 0.521)	CTTGGAAAACCCGGCCTGCTTAAATTTCTTAACCAAAAA	CRO
murE	6.6e-08	0.301	-0.61	0.113	0.081	1642600-1642638	(-0.834, -0.392)	CCCGATTTGGCCGTTTACAGCTATGGTTTCAGCGAACAC	CRO
valS	6.63e-08	0.384	0.45	0.08199999999999999	0.081	1909089-1909149	(0.284, 0.606)	GCGAAGTTGAAAGACTGATTTGATTGAATAGACAAGGCCGTCTGAAAACCTGAAACCGGGG	CRO
yaaA	6.719999999999999e-08	0.159	-0.67	0.124	0.081	454385-454432	(-0.912, -0.426)	CCCTGTCAGCGAGTTTACCCAACCCGACCTGCTGGCAGAATCCGAAAT	CRO
porB	6.84e-08	0.095	-0.53	0.098	0.081	1911853-1911883	(-0.725, -0.339)	CTTTGGCAGCCCTTCCTGTTGCGGCAATGGC	CRO
truA	2.0600000000000002e-07	0.368	-0.34	0.066	0.078	1911049-1911083	(-0.475, -0.215)	GAGGCGGATCAGTCCTGCGCTTTGGGTAAGCCCGG	CRO
mtrD	2.51e-07	0.256	-0.67	0.129	0.077	1417247-1417288	(-0.922, -0.416)	ATACAGGGGAACCACGCCCAAAATAAAGGCGAACGAGGTCAT	CRO
intA_1	2.9199999999999997e-07	0.18	0.75	0.147	0.077	455698-455729	(0.465, 1.041)	CGCCGTCCGACAACTTATACAGCTTATCGCGC	CRO
