## Supplementary Table 8 for "Increased antibiotic susceptibility in *Neisseria gonorrhoeae* through adaptation to the cervical environment"

PubMLST ID	US NmU Clade	MtrC
2281	False	Intact
30284	False	Intact
30285	False	Intact
30287	False	Intact
30288	False	Intact
30289	False	Intact
30290	False	Intact
30292	False	Intact
30293	False	Intact
30295	False	Intact
30296	False	Intact
30297	False	Intact
30298	False	Intact
30299	False	Intact
30300	False	Intact
30301	False	Intact
31310	False	Intact
31311	False	Intact
31332	False	Intact
34544	False	Intact
34545	False	Intact
34546	False	Intact
34619	False	Intact
34620	False	Intact
34624	False	Intact
34625	False	Intact
34629	False	Intact
34640	False	Intact
34648	False	Intact
34652	False	Intact
34653	False	Intact
34658	False	Intact
34667	False	Intact
34669	False	Intact
349	False	Intact
39609	False	Intact
39625	False	Intact
39695	False	Intact
39842	False	Intact
39845	False	Intact
39846	False	Intact
39847	False	Intact
40500	False	Intact
40501	False	Intact
42741	True	Intact
42742	True	LOF
42848	False	Intact
47233	False	Intact
47234	False	Intact
47235	False	Intact
49271	True	Intact
49272	True	Intact
50518	False	Intact
50519	False	Intact
50521	False	Intact
50522	False	Intact
50523	False	Intact
50524	False	Intact
50525	False	Intact
50526	False	Intact
50527	False	Intact
50528	False	Intact
50529	False	Intact
50530	False	Intact
50532	True	Intact
50534	True	Intact
50535	True	Intact
50537	True	Intact
50538	True	Intact
50543	True	Intact
50546	True	Intact
50547	True	Intact
50548	True	Intact
50549	True	Intact
50550	True	Intact
50554	True	Intact
50556	True	Intact
50557	True	Intact
50558	True	Intact
50559	True	Intact
50560	True	Intact
50562	True	Intact
50563	True	Intact
50564	True	Intact
50565	True	Intact
50566	True	Intact
50567	True	Intact
50568	True	Intact
50569	True	Intact
50570	True	Intact
50571	True	Intact
50572	True	Intact
50573	True	Intact
50574	True	Intact
50575	True	Intact
50576	True	Intact
50577	True	Intact
50578	True	Intact
50579	True	Intact
50580	True	Intact
50581	True	Intact
50582	True	Intact
50583	True	Intact
50584	True	Intact
50585	True	Intact
50586	True	Intact
50587	True	Intact
50588	True	LOF
50589	True	Intact
50590	True	Intact
50591	True	Intact
50592	True	Intact
50593	True	Intact
50594	True	Intact
50595	True	Intact
50596	True	Intact
50597	True	Intact
50598	True	Intact
50599	True	Intact
50600	True	Intact
50601	True	Intact
50602	True	Intact
50603	True	Intact
50604	True	Intact
50605	True	Intact
50606	True	Intact
50607	True	Intact
50608	True	Intact
50609	True	Intact
50610	True	Intact
50612	True	Intact
50613	True	Intact
50614	True	Intact
50615	True	Intact
50616	True	Intact
50617	True	LOF
50618	True	Intact
50619	True	Intact
50620	True	Intact
50622	True	Intact
50623	True	Intact
50624	True	LOF
50625	True	Intact
50626	True	Intact
50627	True	Intact
50628	True	Intact
50629	True	Intact
50630	True	Intact
50631	True	Intact
50632	True	Intact
50633	True	Intact
50635	True	LOF
50636	True	Intact
50637	True	Intact
50638	True	LOF
50639	True	Intact
50640	True	Intact
50641	True	Intact
50642	True	Intact
50643	True	Intact
50644	True	Intact
50645	True	Intact
50646	True	Intact
50647	True	Intact
50648	True	Intact
50649	True	Intact
50650	True	LOF
50651	True	LOF
50652	True	Intact
50654	True	Intact
50658	True	Intact
50660	True	Intact
50661	True	LOF
50662	True	Intact
50663	True	Intact
50665	True	Intact
50668	True	Intact
50669	True	Intact
50670	False	Intact
50671	True	Intact
50672	True	LOF
50673	True	Intact
50675	True	Intact
50676	True	Intact
50677	True	Intact
50678	True	Intact
50679	True	Intact
50680	True	Intact
50681	True	LOF
50682	True	Intact
50683	True	Intact
50684	True	Intact
50685	True	Intact
50686	True	LOF
50687	True	Intact
50688	True	Intact
50689	True	Intact
50690	True	Intact
50691	True	Intact
50692	True	LOF
50693	True	Intact
50694	True	Intact
50695	True	Intact
50696	True	Intact
50697	True	Intact
50698	True	Intact
50699	True	Intact
50700	True	Intact
50701	True	Intact
50702	True	Intact
50703	True	Intact
50704	True	Intact
50705	True	Intact
50706	True	Intact
50707	True	Intact
50708	True	Intact
50709	True	Intact
50710	True	Intact
50711	True	LOF
50712	True	Intact
50713	True	Intact
50714	True	Intact
50715	False	Intact
50716	True	Intact
50717	True	Intact
50718	True	Intact
50719	True	Intact
50720	True	Intact
50721	True	Intact
50722	True	Intact
50723	True	Intact
50724	True	Intact
50725	True	Intact
50727	True	Intact
50728	True	Intact
50730	True	Intact
50731	True	Intact
50732	True	Intact
50735	True	Intact
50736	True	Intact
50737	True	Intact
50738	True	Intact
50739	True	Intact
50740	True	Intact
50741	True	LOF
50742	True	Intact
50743	True	Intact
50744	True	Intact
50745	True	Intact
50746	True	Intact
50747	True	LOF
50748	False	Intact
50749	True	Intact
50750	True	Intact
50751	True	Intact
50752	True	Intact
50753	True	Intact
50754	True	Intact
50755	True	Intact
50756	True	Intact
50757	True	Intact
50758	True	Intact
50759	True	Intact
50760	True	Intact
50761	True	LOF
50762	True	Intact
50763	True	Intact
50764	True	LOF
50765	True	Intact
50767	True	Intact
51873	False	Intact
51874	False	Intact
51875	False	Intact
51877	False	Intact
51878	False	Intact
51879	False	Intact
51880	False	Intact
51881	False	Intact
51882	False	Intact
51883	False	Intact
51884	False	Intact
51885	False	Intact
51886	False	Intact
51887	False	Intact
51888	False	Intact
51889	False	Intact
51922	False	Intact
51923	False	Intact
51924	False	Intact
51925	False	Intact
52538	False	Intact
53694	False	Intact
53697	False	Intact
53699	False	Intact
53702	False	Intact
53704	False	Intact
53705	False	Intact
53706	False	Intact
53709	False	Intact
53710	False	Intact
53712	False	Intact
53785	False	Intact
53786	False	Intact
53787	False	Intact
53788	False	Intact
53789	False	Intact
53790	False	Intact
53791	False	Intact
53792	False	Intact
53793	False	Intact
53794	False	Intact
53795	False	Intact
53796	False	Intact
53797	False	Intact
53798	False	Intact
53800	False	Intact
53801	False	Intact
53802	False	Intact
53803	False	Intact
53804	False	Intact
53805	False	Intact
53806	False	Intact
53807	False	Intact
53808	False	Intact
53809	False	Intact
53810	False	Intact
53811	False	Intact
53812	False	Intact
56604	False	Intact
56605	False	Intact
56606	False	Intact
56607	False	Intact
56635	False	Intact
56636	False	Intact
56637	False	Intact
56639	False	Intact
56723	False	Intact
56724	False	Intact
56725	False	Intact
56726	False	Intact
56727	False	Intact
56728	False	Intact
56729	False	Intact
56730	False	Intact
56731	False	Intact
56732	False	Intact
56753	False	LOF
56754	False	Intact
56755	False	LOF
56756	False	Intact
57819	False	Intact
57820	False	Intact
57821	False	Intact
57822	False	Intact
57823	False	Intact
57824	False	Intact
59006	False	Intact
59008	False	Intact
59009	False	Intact
59010	False	Intact
59011	False	Intact
59012	False	Intact
59091	False	Intact
59149	False	Intact
59150	False	Intact
59288	False	Intact
59293	False	Intact
59298	False	Intact
59315	False	Intact
59451	False	Intact
59454	False	Intact
59456	False	Intact
59786	False	Intact
62997	False	Intact
62998	False	Intact
62999	False	Intact
63000	False	Intact
63001	False	Intact
63002	False	Intact
63003	False	Intact
63004	False	Intact
63005	False	Intact
63006	False	Intact
63007	False	Intact
63008	False	Intact
63009	False	Intact
63010	False	Intact
63011	False	Intact
63012	False	Intact
63013	False	Intact
63014	False	Intact
63015	False	Intact
63016	False	Intact
63017	False	Intact
63018	False	Intact
63019	False	Intact
63020	False	Intact
63021	False	Intact
63022	False	Intact
63023	False	Intact
63024	False	Intact
63025	False	Intact
63026	False	Intact
698	False	Intact
85078	False	Intact
85079	False	Intact
85080	False	Intact
85081	False	Intact
85082	False	Intact
85083	False	Intact
85084	False	Intact
85085	False	Intact
85086	False	Intact
85087	False	Intact
85088	False	Intact
85089	False	Intact
85090	False	Intact
85091	False	Intact
85092	False	Intact
85093	False	Intact
85094	False	Intact
85095	False	Intact
85096	False	Intact
85097	False	Intact
85098	False	Intact
85099	False	Intact
85100	False	Intact
89230	False	Intact
89235	False	Intact
89236	False	Intact
89237	False	Intact
89238	False	Intact
89239	False	Intact
89240	False	Intact
89241	False	Intact
89242	False	Intact
89243	False	Intact
89244	False	Intact
89245	False	Intact
89246	False	Intact
89247	False	Intact
89248	False	Intact
89249	False	Intact
89250	False	Intact
89251	False	Intact
89252	False	Intact
89253	False	Intact
89254	False	Intact
89255	False	Intact
89256	False	Intact
89257	False	Intact
91542	False	Intact
91547	False	Intact
91770	False	Intact
91771	False	Intact
91783	False	Intact
